# *Daphnia s*tressor database: Taking advantage of a decade of *Daphnia* ‘-omics’ data for gene annotation

**DOI:** 10.1101/444190

**Authors:** Suda Parimala Ravindran, Jennifer Lüneburg, Lisa Gottschlich, Verena Tams, Mathilde Cordellier

## Abstract

Gene expression patterns help to measure and characterize the effect of environmental perturbations at the cellular and organism-level. Complicating interpretation is the presence of uncharacterized or “hypothetical” gene functions for a large percentage of genomes. This is particularly evident in *Daphnia* genomes, which contains many regions coding for “hypothetical proteins” and are significantly divergent from many of the available arthropod model species, but might be ecologically important. In the present study, we developed a gene expression database, the *Daphnia* stressor database (http://www.daphnia-stressordb.uni-hamburg.de/dsdbstart.php), built from 90 published studies on *Daphnia* gene expression. Using a comparative genomics approach, we used the database to annotate *D. galeata* transcripts. The extensive body of literature available for *Daphnia* species allowed to associate stressors with gene expression patterns. We believe that our stressor based annotation strategy allows for better understanding and interpretation of the functional role of the understudied hypothetical or uncharacterized *Daphnia* genes, thereby increasing our understanding of *Daphnia*’s genetic and phenotypic variability.
