## Supplementary material for "*Daphnia s*tressor database: Taking advantage of a decade of *Daphnia* ‘-omics’ data for gene annotation": List of gene expression studies in Daphnia

Title;Authors;Publication Year;Technique used;species;Stressor(s) used in the study
Acclimatory responses of the Daphnia pulex proteome to environmental changes. II. Chronic exposure to different temperatures (10 and 20 degrees C) mainly affects protein metabolism;Schwerin	S.	Zeis	B.	Lamkemeyer	T.	Paul	R. J.	Koch	M.	Madlung	J.	Fladerer	C. and Pirow	R.;2009;Protein 2D-Gel Electrophoresis;Daphnia pulex;Temperature
Adjustments of serine proteases of Daphnia pulex in response to temperature changes;Dolling	R.	Becker	D.	Hawat	S.	Koch	M.	Schwarzenberger	A. and Zeis	B.;2016;qPCR;Daphnia pulex;temperature
Assessment of chemical mixtures and groundwater effects on Daphnia magna transcriptomics;Garcia-Reyero	N.	Escalon	B. L.	Loh	P. R.	Laird	J. G.	Kennedy	A. J.	Berger	B. and Perkins	E. J.;2012;qPCR	microarray;Daphnia magna;"RDX; 2; 6-DNT; Tri Nitro Benzene; MIX-1; MIX-3; MIX-4; MIX-5; MIX-6; MIX-7; MIX-8; LAAP-85; LAAP-108; Tri Nitro Toluene; 2; 4-DNT; Dinitrobenzene; MIX-2"
Biomarker Discovery and Transcriptomic Responses in Daphnia magna exposed to Munitions Constituents;Garcia-Reyero	N.	Poynton	H.	Kennedy	A.	Guan	X.	Escalon	B.	Chang	B.	Varshavsky	J.	Loguinov	A.	Vulpe	C. and Perkins	E. J.;2009;microarray;Daphnia magna;"Tri Nitro Benzene; Copper; Zinc; WO4; 4-ADNT; Lead; RDX; 2-ADNT; 2; 4-DNT; Dinitrobenzene; Tri Nitro Toluene; 2; 6-DNT"
Can metal stress induce transferable changes in gene transcription in Daphnia magna?;Vandegehuchte	M. B.	Vandenbrouck	T.	De Coninck	D.	De Coen	W. M. and Janssen	C. R.;2010;microarray;Daphnia magna;Zinc
Candidate innate immune system gene expression in the ecological model Daphnia;Decaestecker	E.	Labbe	P.	Ellegaard	K.	Allen	J. E. and Little	T. J.;2011;qPCR;Daphnia magna;Pasteuria ramosa
Chronic toxicity evaluation of the flame retardant tris (2-butoxyethyl) phosphate (TBOEP) using Daphnia magna transcriptomic response;Giraudo	M.	Douville	M. and Houde	M.;2015;microarray;Daphnia magna;Tris (2-butoxyethyl) phosphate (TBOEP)
Cloning	expression and localization of DacaCSP2 and DacaCSP3 during different reproductive stages in Daphnia carinata;Li	H.	Yang	Y.	Xu	G.	Wu	D.	Lv	W.	Jiang	Q. and Zhao	Y.;2016;qPCR;Daphnia carinata;"Reproductive stages; Temperature"
Cloning	expression and localization of the Daphnia carinata transformer gene DcarTra during different reproductive stages;Kong	L.	Lv	W.	Huang	Y.	Liu	Z.	Yang	Y. and Zhao	Y.;2015;qPCR;Daphnia carinata;Reproductive stages
Comparative ovarian microarray analysis of juvenile hormone-responsive genes in water flea Daphnia magna: potential targets for toxicity;Toyota	K.	Williams	T. D.	Sato	T.	Tatarazako	N. and Iguchi	T.;2017;microarray;Daphnia magna;"Fenoxycarb; methyl farnesoate"
Conserved Transcription Factors Steer Growth-Related Genomic Programs in Daphnia;Spanier	K. I.	Jansen	M.	Decaestecker	E.	Hulselmans	G.	Becker	D.	Colbourne	J. K.	Orsini	L.	De Meester	L. and Aerts	S.;2017;RNA-Seq;Daphnia pulex;Temperature
Conserved transcriptional responses to cyanobacterial stressors are mediated by alternate regulation of paralogous genes in Daphnia;Asselman	J.	Pfrender	M. E.	Lopez	J. A.	De Coninck	D. I.	Janssen	C. R.	Shaw	J. R. and De Schamphelaere	K. A.;2015;microarray;Daphnia pulex;Cyanobacteria
Core chemistry influences the toxicity of multicomponent metal oxide nanomaterials	lithium nickel manganese cobalt oxide	and lithium cobalt oxide to Daphnia magna;Bozich	J.	Hang	M.	Hamers	R. and Klaper	R.;2017;qPCR;Daphnia magna;"Lithium cobalt oxide; Lithium nickel manganese cobalt oxide"
Daphnia magna and ecotoxicogenomics: gene expression profiles of the anti-ecdysteroidal fungicide fenarimol using energy-	molting- and life stage-related cDNA libraries;Soetaert	A.	van der Ven	K.	Moens	L. N.	Vandenbrouck	T.	van Remortel	P. and De Coen	W. M.;2007;microarray;Daphnia magna;Fenarimol
Daphnia magna Ecotoxicogenomics Provides Mechanistic Insights into Metal Toxicity;Poynton	H. C.	Varshavsky	J. R.	Chang	B.	Cavigiolio	G.	Chan	S.	Holman	P. S.	Loguinov	A. V.	Bauer	D. J.	Komachi	K.	Theil	E. C.	Perkins	E. J.	Hughes	O. and Vulpe	C. D.;2007;microarray;Daphnia magna;"Cadmium; Copper; Zinc"
Deciphering mechanisms of malathion toxicity under pulse exposure of the freshwater cladoceran Daphnia magna;Trac	L. N.	Andersen	O. and Palmqvist	A.;2016;qPCR;Daphnia magna;malathion
Deciphering the genetic basis of microcystin tolerance;Schwarzenberger	A.	Sadler	T.	Motameny	S.	Ben-Khalifa	K.	Frommolt	P.	Altm�ller	J.	Konrad	K. and von Elert	E.;2014;RNA-Seq;Daphnia magna;"Chlamydomonas; Microcystin"
Diet quality determines lipase gene expression and lipase/esterase activity in Daphnia pulex;Koussoroplis	A. M.	Schwarzenberger	A. and Wacker	A.;2017;qPCR;Daphnia pulex;Synechococcus elongatus
Differential transcriptomic responses of ancient and modern Daphnia genotypes to phosphorus supply;Roy Chowdhury	P.	Frisch	D.	Becker	D.	Lopez	J. A.	Weider	L. J.	Colbourne	J. K. and Jeyasingh	P. D.;2015;microarray;Daphnia pulex;Phosphorus
Distinct expression profiles of stress defense and DNA repair genes in Daphnia pulex exposed to cadmium	zinc	and quantum dots;Tang	S.	Wu	Y.	Ryan	C. N.	Yu	S.	Qin	G.	Edwards	D. S. and Mayer	G. D.;2015;qPCR;Daphnia pulex;"Cadmium; zinc; quantum dots"
Early transcriptional response pathways in Daphnia magna are coordinated in networks of crustacean-specific genes;Orsini	L.	Brown	J. B.	Shams Solari	O.	Li	D.	He	S.	Podicheti	R.	Stoiber	M. H.	Spanier	K. I.	Gilbert	D.	Jansen	M.	Rusch	D. B.	Pfrender	M. E.	Colbourne	J. K.	Frilander	M. J.	Kvist	J.	Decaestecker	E.	De Schamphelaere	K. A. C. and De Meester	L.;2017;RNA-Seq;Daphnia magna;"Cadmium; Sodium Chloride; Microcystin; carbaryl; Microcystin-free cyanobacteria; Fish Kairomones; UV; pH 5.5; Lead; crowding"
Ecological genomics in Daphnia: stress responses and environmental sex determination;Eads	B. D.	Andrews	J. and Colbourne	J. K.;2008;microarray;Daphnia magna and Daphnia pulex;Methyl Farnesoate
Ecotoxicogenomic approaches for understanding molecular mechanisms of environmental chemical toxicity using aquatic invertebrate	Daphnia model organism;Kim	H. J.	Koedrith	P. and Seo	Y. R.;2015;Comparative genomics;Daphnia magna;"Propicanazole; cadmium; copper; zinc; Ibuprofen; bisphenol-A; silver nanoparticles; Copper sulphate; Hydrogen peroxide; pentaclorophenol; �-naphthaflavone"
Effects of charge and surface ligand properties of nanoparticles on oxidative stress and gene expression within the gut of Daphnia magna;Dominguez	G. A.	Lohse	S. E.	Torelli	M. D.	Murphy	C. J.	Hamers	R. J.	Orr	G. and Klaper	R. D.;2015;qPCR;Daphnia magna;Nanoparticles
Effects of environmental contaminants on hemoglobin gene expression in Daphnia magna: a potential biomarker for freshwater quality monitoring;Ha	M. H. and Choi	J.;2009;qPCR;Daphnia magna;"nonylphenol; bisphenol A; Benzopyrene; Chloropyriphos; Paraquat dichloride; Lead nitrate"
Effects of glyphosate and methidathion on the expression of the Dhb	Vtg	Arnt	CYP4 and CYP314 in Daphnia magna;Le	T. H.	Lim	E. S.	Lee	S. K.	Choi	Y. W.	Kim	Y. H. and Min	J.;2010;qPCR;Daphnia magna;"glyphosate; methidathion; pesticides"
Effects of midazolam	pentobarbital and ketamine on the mRNA expression of ion channels in a model organism Daphnia pulex;Dong	C.	Hu	A.	Ni	Y.	Zuo	Y. and Li	G. H.;2013;qPCR;Daphnia pulex;"midazolam; pentobarbital; ketamine; Flumazenil"
Endocrine-disruption potential of perfluoroethylcyclohexane sulfonate (PFECHS) in chronically exposed Daphnia magna;Houde	M.	Douville	M.	Giraudo	M.	Jean	K.	Lepine	M.	Spencer	C. and De Silva	A. O.;2016;qPCR	microarray;Daphnia magna;perfluoroethylcyclohexane sulfonate (PFECHS)
Ethanol alters the expression of ion channel genes in Daphnia pulex;Hu	A. M.	Zhu	T.	Dong	L.	Luo	N. F. and Du	G. Z.;2016;qPCR;Daphnia pulex;Ethanol
Expression and ecdysteroid responsiveness of the nuclear receptors HR3 and E75 in the crustacean Daphnia magna;Hannas	B. R. and LeBlanc	G. A.;2010;qPCR;Daphnia magna;ecdysteroids
Expression of target and reference genes in Daphnia magna exposed to ibuprofen;Heckmann	L. H.	Connon	R.	Hutchinson	T. H.	Maund	S. J.	Sibly	R. M. and Callaghan	A.;2006;qPCR;Daphnia magna;ibuprofen
Functional genomics of acclimation and adaptation in response to thermal stress in Daphnia;Yampolsky	L. Y.	Zeng	E.	Lopez	J.	Williams	P. J.	Dick	K. B.	Colbourne	J. K. and Pfrender	M. E.;2014;microarray;Daphnia pulex;temperature
Gene expression and activity of digestive proteases in Daphnia: effects of cyanobacterial protease inhibitors;Schwarzenberger	A.	Zitt	A.	Kroth	P.	Mueller	S. and Von Elert	E.;2010;qPCR;Daphnia magna;cyanobacterial protease
Gene Expression Profiling in Daphnia magna Part I: Concentration-Dependent Profiles Provide Support for the No Observed Transcriptional Effect Level;Poynton	H. C.	Loguinov	A. V.	Varshavsky	J. R.	Chan	S.	Perkins	E. J. and Vulpe	C. D.;2008;qPCR	microarray;Daphnia magna;"Copper; Cadmium; zinc"
Gene Expression Profiling in Daphnia magna	Part II: Validation of a Copper Specific Gene Expression Signature with Effluent from Two Copper Mines in California;Poynton	H. C.	Zuzow	R.	Loguinov	A. V.	Perkins	E. J. and Vulpe	C. D.;2008;qPCR	microarray;Daphnia magna;"Copper; cadmium; zinc"
Gene expression profiling of three different stressors in the water flea Daphnia magna;Jansen	M.	Vergauwen	L.	Vandenbrouck	T.	Knapen	D.	Dom	N.	Spanier	K. I.	Cielen	A. and De Meester	L.;2013;microarray;Daphnia magna;"carbaryl; Pasteuria ramosa; fish kairomones"
Gene expression under multiple stressors in Daphnia pulex;Altshuler	I.;2012;qPCR;Daphnia pulex;"calcium; fish kairomones"
Gene expression variation in duplicate lactate dehydrogenase genes: do ecological species show distinct responses?;Cristescu	M. E.	Demiri	B.	Altshuler	I. and Crease	T. J.;2014;qPCR;Daphnia pulex and Daphnia pulicaria;"temperature; oxygen"
Gene response of CYP360A	CYP314	and GST and whole-organism changes in Daphnia magna exposed to ibuprofen;Wang	L.	Peng	Y.	Nie	X.	Pan	B.	Ku	P. and Bao	S.;2016;qPCR;Daphnia magna;ibuprofen
Gene response profiles for Daphnia pulex exposed to the environmental stressor cadmium reveals novel crustacean metallothioneins;Shaw	J. R.	Colbourne	J. K.	Davey	J. C.	Glaholt	S. P.	Hampton	T. H.	Chen	C. Y.	Folt	C. L. and Hamilton	J. W.;2007;microarray;Daphnia pulex;cadmium
Gene transcription and higher-level effects of multigenerational Zn exposure in Daphnia magna;Vandegehuchte	M. B.	Vandenbrouck	T.	De Coninck	D.	De Coen	W. M. and Janssen	C. R.;2010;microarray;Daphnia magna;Zinc
Gene transcription	metabolite and lipid profiling in eco-indicator Daphnia magna indicate diverse mechanisms of toxicity by legacy and emerging flame-retardants;Scanlan	L. D.	Loguinov	A. V.	Teng	Q.	Antczak	P.	Dailey	K. P.	Nowinski	D. T.	Kornbluh	J.	Lin	X. X.	Lachenauer	E.	Arai	A.	Douglas	N. K.	Falciani	F.	Stapleton	H. M. and Vulpe	C. D.;2015;microarray;Daphnia magna;flame-retardants (FR)
Gene up-regulation in response to predator kairomones in the water flea	Daphnia pulex;Miyakawa	H.	Imai	M.	Sugimoto	N.	Ishikawa	Y.	Ishikawa	A.	Ishigaki	H.	Okada	Y.	Miyazaki	S.	Koshikawa	S.	Cornette	R. and Miura	T.;2010;RT-qPCR;Daphnia pulex;fish kairomones
Genome-wide profiling of 24 hr diel rhythmicity in the water flea	Daphnia pulex: network analysis reveals rhythmic gene expression and enhances functional gene annotation;Rund	S. S.	Yoo	B.	Alam	C.	Green	T.	Stephens	M. T.	Zeng	E.	George	G. F.	Sheppard	A. D.	Duffield	G. E.	Milenkovic	T. and Pfrender	M. E.;2016;microarray;Daphnia pulex;Light Dark Cycle
Genome-wide transcription profiles reveal genotype-dependent responses of biological pathways and gene-families in Daphnia exposed to single and mixed stressors;De Coninck	D. I.	Asselman	J.	Glaholt	S.	Janssen	C. R.	Colbourne	J. K.	Shaw	J. R. and De Schamphelaere	K. A.;2014;microarray;Daphnia pulex;"Cadmium; Microcystis"
Genomic expression responses toward bisphenol-A toxicity in Daphnia magna in terms of reproductive activity;Jeong	S. W.	Lee	S. M.	Yum	S. S.	Iguchi	T. and Seo	Y. R.;2013;microarray;Daphnia magna;Bisphenol A (BPA)
How do consumers deal with stoichiometric constraints? Lessons from functional genomics using Daphnia pulex;Jeyasingh	P. D.	Ragavendran	A.	Paland	S.	Lopez	J. A.	Sterner	R. W. and Colbourne	J. K.;2011;microarray;Daphnia pulex;Phosphorous
Identification and expression analysis of a doublesex1 gene in Daphnia pulex during different reproductive stages;Xu	S. L.	Zhou	W.	Chen	P.	Zhou	J. K.	Zou	X.	Wang	C. L.	Wang	D. L. and Zhao	Y. L.;2014;qPCR;Daphnia pulex;Developmental Stages
Induction of multixenobiotic defense mechanisms in resistant Daphnia magna clones as a general cellular response to stress;Jordao	R.	Campos	B.	Lemos	M. F.	Soares	A. M.	Tauler	R. and Barata	C.;2016;qPCR;Daphnia magna;multixenobiotic
Integration of molecular with higher-level effects of dietary zinc exposure in Daphnia magna;De Schamphelaere	K. A.	Vandenbrouck	T.	Muyssen	B. T.	Soetaert	A.	Blust	R.	De Coen	W. and Janssen	C. R.;2008;qPCR	microarray;Daphnia magna;Zinc
Interactions of methyl farnesoate and related compounds with a crustacean retinoid X receptor;Wang	Y. H. and LeBlanc	G. A.;2009;Assay;Daphnia magna;methyl farnesoate
Ionotropic glutamate receptors mediate inducible defense in the water flea Daphnia pulex;Miyakawa	H.	Sato	M.	Colbourne	J. K. and Iguchi	T.;2015;microarray;Daphnia pulex;fish kairomones
Linking Molecular and Population Stress Responses in Daphnia magna exposed to cadmium;Connon	R.	Hooper	H. L.	Sibly	R. M.	Lim	F.-L.	Heckmann	L.-H.	Moore	D. J.	Watanabe	H.	Soetaert	A.	Cook	K.	Maund	S. J.	Hutchinson	T. H.	Moggs	J.	Coen	W. D.	Iguchi	T. and Callaghan	A.;2008;microarray;Daphnia magna;Cadmium
Melatonin synthesis follows a daily cycle in Daphnia;Schwarzenberger	A. and Wacker	A.;2015;qPCR;Daphnia pulex;"Light Dark Cycle; Melatonin"
Metallothionein and Hsp70 trade-off against one another in Daphnia magna cross-tolerance to cadmium and heat stress;Haap	T.	Schwarz	S. and Kohler	H. R.;2016;qPCR;Daphnia magna;"cadmium; temperature"
Metformin preconditioning protects Daphnia pulex from lethal hypoxic insult involving AMPK	HIF and mTOR signaling;Sheng	B.	Liu	J. and Li	G. H.;2012;qPCR;Daphnia pulex;Metformin
Molecular characterization of the gene checkpoint homolog 1 in Daphnia carinata during different reproductive phases;Kong	L.	Li	H. X.	Wu	D. L.	Xu	G. R.	Wang	D. L. and Zhao	Y. L.;2016;qPCR;Daphnia carinata;Developmental stages
Molecular cloning and sexually dimorphic expression of DM-domain genes in Daphnia magna;Kato	Y.	Kobayashi	K.	Oda	S.	Colbourn	J. K.	Tatarazako	N.	Watanabe	H. and Iguchi	T.;2008;qPCR;Daphnia magna;Sex organs
Molecular cloning of manganese superoxide dismutase gene in the cladoceran Daphnia magna: effects of microcystin	nitrite	and cadmium on gene expression profiles;Lyu	K.	Zhu	X.	Chen	R.	Chen	Y. and Yang	Z.;2014;qPCR;Daphnia magna;"microcystin; nitrite; cadmium"
Molecular cloning	characterization and expression analysis of a Doublesex gene from Daphnia carinata (Crustacea: Cladocera) during different reproductive stages;Zhang	M. Q.	Ma	C. A.	Lv	W. W.	Huang	Y. H.	Wang	D. L. and Zhao	Y. L.;2015;qPCR;Daphnia carinata;Reproductive stages
Molecular impact of juvenile hormone agonists on neonatal Daphnia magna;Toyota	K.	Kato	Y.	Miyakawa	H.	Yatsu	R.	Mizutani	T.	Ogino	Y.	Miyagawa	S.	Watanabe	H.	Nishide	H.	Uchiyama	I.	Tatarazako	N. and Iguchi	T.;2014;microarray;Daphnia magna;"methoprene; fenoxycarb; epofenonane"
Molecular impact of propiconazole on Daphnia magna using a reproduction-related cDNA array;Soetaert	A.	Moens	L. N.	Van der Ven	K.	Van Leemput	K.	Naudts	B.	Blust	R. and De Coen	W. M.;2006;microarray;Daphnia magna;propiconazole
Molecular mechanisms of tolerance to cyanobacterial protease inhibitors revealed by clonal differences in Daphnia magna;Schwarzenberger	A.	Kuster	C. J. and Von Elert	E.;2012;qPCR;Daphnia magna;dietry trypsin inhibitor
Molecular responses during cadmium-induced stress in Daphnia magna: integration of differential gene expression with higher-level effects;Soetaert	A.	Vandenbrouck	T.	van der Ven	K.	Maras	M.	van Remortel	P.	Blust	R. and De Coen	W. M.;2007;microarray;Daphnia magna;cadmium
Neverland regulates embryonic moltings through the regulation of ecdysteroid synthesis in the water flea Daphnia magna	and may thus act as a target for chemical disruption of molting;Sumiya	E.	Ogino	Y.	Toyota	K.	Miyakawa	H.	Miyagawa	S. and Iguchi	T.;2016;qPCR;Daphnia magna;ecdysteroids
Nickel and binary metal mixture responses in Daphnia magna: molecular fingerprints and (sub)organismal effects;Vandenbrouck	T.	Soetaert	A.	van der Ven	K.	Blust	R. and De Coen	W.;2009;microarray;Daphnia magna;"Nickel; Cadmium; Lead"
Nickel response in function of temperature differences: effects at different levels of biological organization in Daphnia magna;Vandenbrouck	T.	Dom	N.	Novais	S.	Soetaert	A.	Ferreira	A. L.	Loureiro	S.	Soares	A. M. and De Coen	W.;2011;qPCR	microarray;Daphnia magna;"nickel; temperature"
NMDA receptor activation upstream of methyl farnesoate signaling for short day-induced male offspring production in the water flea	Daphnia pulex;Toyota	K.	Miyakawa	H.	Yamaguchi	K.	Shigenobu	S.	Ogino	Y.	Tatarazako	N.	Miyagawa	S. and Iguchi	T.;2015;RNA-Seq;Daphnia pulex;Methyl farnesoate
Phenotypic plasticity in three Daphnia genotypes in response to predator kairomone: evidence for an involvement of chitin deacetylases;Christjani	M.	Fink	P. and von Elert	E.;2016;qPCR;Daphnia pulex;Fish Kairomones
Population genomics of resource exploitation: insights from gene expression profiles of two Daphnia ecotypes fed alternate resources;Dudycha	J. L.	Brandon	C. S. and Deitz	K. C.;2012;microarray;Daphnia pulex;"Ankistrodesmus falcatus; seston"
Predator-induced defences in Daphnia pulex: Selection and evaluation of internal reference genes for gene expression studies with real-time PCR;Spanier	K. I.	Leese	F.	Mayer	C.	Colbourne	J. K.	Gilbert	D.	Pfrender	M. E. and Tollrian	R.;2010;qPCR;Daphnia pulex;Fish kairomones
ProPhenolOxidase in Daphnia magna: cDNA sequencing and expression in relation to resistance to pathogens;Labbe	P. and Little	T. J.;2009;qPCR;Daphnia magna;Pasteuria ramosa
Quantification of differentially expressed genes in Daphnia magna exposed to rubber wastewater;Jo	H. J. and Jung	J.;2008;qPCR;Daphnia magna;Rubber wastewater
Regulation and dysregulation of vitellogenin mRNA accumulation in daphnids (Daphnia magna);Hannas	B. R.	Wang	Y. H.	Thomson	S.	Kwon	G.	Li	H. and Leblanc	G. A.;2011;qPCR;Daphnia magna;"Diethyl stilbestrol; 4-Nonyl phenol; Piperonyl butoxide; Cyproterone acetate; Kinoprene; Methoprene; Pyriproxyfen; Fenoxycarb; Bisphenol A; Fenarimol; Testosterone; Chloroform; Zinc (as sulfate); Pentachlorophenol; Methylene chloride; Naphthalene; Acetone; Caffeine; N; N-diethyl-meta-toluamide (DEET); Atrazine; Pyrene; Triclosan; Cadmium (as chloride); Fipronil; 20-…
Sequence Conservation and Sexually Dimorphic Expression of the Ftz-F1 Gene in the Crustacean Daphnia magna;Mohamad Ishak	N. S.	Kato	Y.	Matsuura	T. and Watanabe	H.;2016;qPCR;Daphnia pulex;Fenoxycarb
Silver Nanowire Exposure Results in Internalization and Toxicity to Daphnia magna;Scanlan	L. D.	Reed	R. B.	Loguinov	A. V.	Antczak	P.	Tagmount	A.	Aloni	S.	Nowinski	D. T.	Luong	P.	Tran	C.	Karunaratne	N.	Pham	D.	Lin	X. X.	Falciani	F.	Higgins	C. P.	Ranville	J. F.	Vulpe	C. D. and Gilbert	B.;2013;microarray;Daphnia magna;Silver Nanowire
Synergistic interactions of biotic and abiotic environmental stressors on gene expression;Altshuler	I.	McLeod	A. M.	Colbourne	J. K.	Yan	N. D. and Cristescu	M. E.;2015;qPCR;Daphnia pulex;"calcium; fish kairomones; Light Dark cycle"
Systems Biology Approach Reveals a Calcium-Dependent Mechanism for Basal Toxicity in Daphnia magna;Antczak	P.	White	T. A.	Giri	A.	Michelangeli	F.	Viant	M. R.	Cronin	M. T.	Vulpe	C. and Falciani	F.;2015;qPCR;Daphnia magna;"cadmium; nickel; copper; selenium; zinc; manganese; arsenic;silver; chromium; pyriproxyfen;ponasterone A; methyl farnesoate;toxaphene; beta-estradiol;aroclor 1242;20-hydroxyecdysone;methoxychlor; nonylphenol; permethrin; bifenthrin; ?-cyhalothrin; diazinon; parathion; chlorpyrifos; toluene; phenol; beta-benzene hexachloride;dichlorobenzene; phenanthrene; atrazine; meth…
Systems biology meets stress ecology: linking molecular and organismal stress responses in Daphnia magna;Heckmann	L. H.	Sibly	R. M.	Connon	R.	Hooper	H. L.	Hutchinson	T. H.	Maund	S. J.	Hill	C. J.	Bouetard	A. and Callaghan	A.;2008;qPCR	microarray;Daphnia magna;Ibuprofen
Target gene approaches: Gene expression in Daphnia magna exposed to predator-borne kairomones or to microcystin-producing and microcystin-free Microcystis aeruginosa;Schwarzenberger	A.	Courts	C. and von Elert	E.;2009;qPCR;Daphnia magna;"fish kairomones; microcystin"
Temporal Expression of the Clock Genes in the Water Flea Daphnia pulex (Crustacea: Cladocera);Bernatowicz	P. P.	Kotwica-Rolinska	J.	Joachimiak	E.	Sikora	A.	Polanska	M. A.	Pijanowska	J. and Bebas	P.;2016;qPCR;Daphnia pulex;Light Dark Cycle
The evolution of salinity tolerance in Daphnia: a functional genomics approach;Latta	L. C.	Weider	L. J.	Colbourne	J. K. and Pfrender	M. E.;2012;microarray;Daphnia pulex;salinity
The good	the bad	and the toxic: approaching hormesis in Daphnia magna exposed to an energetic compound;Stanley	J. K.	Perkins	E. J.	Habib	T.	Sims	J. G.	Chappell	P.	Escalon	B. L.	Wilbanks	M. and Garcia-Reyero	N.;2013;microarray;Daphnia magna;Tri Nitro Toluene (TNT)
The potential of dietary polyunsaturated fatty acids to modulate eicosanoid synthesis and reproduction in Daphnia magna: a gene expression approach;Schlotz	N.	Sorensen	J. G. and Martin-Creuzburg	D.;2012;qPCR;Daphnia magna;Different algae food
Tissue-specific expression of a bHLH-PAS protein homologous to ARNT during the development of crustacean Daphnia magna;Tokishita	S.	Kimura	S.	Mandokora	Y.	Kato	K.	Shiga	Y.	Takahashi	Y.	Ohta	T. and Yamagata	H.;2006;qPCR;Daphnia magna;hypoxia
Toxicogenomic responses of nanotoxicity in Daphnia magna exposed to silver nitrate and coated silver nanoparticles;Poynton	H. C.	Lazorchak	J. M.	Impellitteri	C. A.	Blalock	B. J.	Rogers	K.	Allen	H. J.	Loguinov	A.	Heckman	J. L. and Govindasmawy	S.;2012;microarray;Daphnia magna;Silver nanoparticles
Transcriptional changes during Daphnia pulex development indicate that the maturation decision resembles a rate more than a threshold;Harney	E.	Plaistow	S. J. and Paterson	S.;2015;microarray;Daphnia pulex;Developmental Stages
Transcriptional profiling of predator-induced phenotypic plasticity in Daphnia pulex;Rozenberg	A.	Parida	M.	Leese	F.	Weiss	L. C.	Tollrian	R. and Manak	J. R.;2015;RNA-Seq;Daphnia pulex;fish kairomones
Transcriptomic alterations in Daphnia magna embryos from mothers exposed to hypoxia;Lai	K. P.	Li	J. W.	Chan	C. Y.	Chan	T. F.	Yuen	K. W. and Chiu	J. M.;2016;RNA-Seq;Daphnia magna;hypoxia
De Novo Transcriptome Assembly and Sex-Biased Gene Expression in the Cyclical Parthenogenetic Daphnia galeata;Huylmans	A. K.	Lopez Ezquerra	A.	Parsch	J. and Cordellier	M.;2016;RNA-Seq;Daphnia galeata;sex biased
